# The Physiological Response of Salt and Drought-Stressed Plant to Exogenous Application of Salicylic Acid

**DOI:** 10.1101/2022.10.13.512118

**Authors:** Oluwatosin Adebanjo, Elikplim Aku Setordjie, Anelya Almat

## Abstract

Salinity and osmotic stress affect crop growth and yield. To meet the food demand of the increasing global population, there is a need to continually study the plant-stress factor relationship. This experiment studies the physiological response of salt and drought-stressed plant to exogenous application of salicylic acid. Tomato plants were grown in medium, under controlled conditions. The six treatments (T1 - control, T2 - MgSO_4_ for salinity stress, T3 - 5% PEG 8000 for osmotic stress, T4 - control + salicylic acid, T5 - MgSO_4_ + salicylic acid, T6 - 5% PEG 8000 + salicylic acid) were replicated six times to make a total of 36 plants. The treatments were assessed for parameters associated with photosynthetic parameters and yield: chlorophyll content, net photosynthetic rate, leaf water potential, fresh arial weight, leaf ion content, intercellular carbon dioxide concentration, transpiration rate and gaseous exchange. The result showed that the exogenous application of salicylic acid increased the leaf water potential of both the stressed and non-stressed plants. However, for other parameters, the role of MgSO4 and %PEG in inducing salinity stress and drought stress. Respectively, was not clearly observed. Likewise, the exogenous application of salicylic acid showed no clear effect in stressed plants, relative to unstressed plants. Hence, the observations from this experiment showed a high variation in physiological responses and a repeat of the experiment can be considered to further investigate the validation of the role of salicylic acid in plants under salt and osmotic stress conditions.
