## Supplementary raw data for "The Physiological Response of Salt and Drought-Stressed Plant to Exogenous Application of Salicylic Acid"

### Sheet: Ions data
Treatment	NO3		NO3	Mg 2+		Mg 2+	K+		K +
T1	32	19	76.5	30	31	91.5	0.46	0.49	0.475	25.5
T2	18	66	126	100	67	250.5	0.4	0.38	0.39
T3	24	6	45	33	29	93	0.53	0.49	0.51
T4	65	22	130.5	26	32	87	0.56	0.45	0.505
T5	15	18	49.5	91	65	234	0.45	0.44	0.445
T6	9	15	36	27	29	84	0.46	0.46	0.46
	Treatment	NO3			Mg 2+			K+
	T1	32	19	25.5	30	31	30.5	0.46	0.49	0.475
	T2	18	66	42	100	67	83.5	0.4	0.38	0.39
	T3	24	6	15	33	29	31	0.53	0.49	0.51
	T4	65	22	43.5	26	32	29	0.56	0.45	0.505
	T5	15	18	16.5	91	65	78	0.45	0.44	0.445
	T6	9	15	12	27	29	28	0.46	0.46	0.46

### Sheet: Data
Treatments	Replication	PS II Fluorescence	PS II Fluorescence	SPAD	SPAD	Weight	Weight	Water Potential	Fo'	Fo'	Fm'	Fm'	PhiPS2	PhiPS2	Ci	Ci	E	E	gs	gs	An	An
T1	R1	0.82	0.821667	35.2	34.9333	66.8	70.7717	-0.2	493	893.5	1439	1517.17	0.657	0.416333	270	357	1.78	1.45	0.21	0.1775	8.78	6.865
T1	R2	0.81		34.3		73.36			630		1296		0.513		423		1.82		0.3		5.19
T1	R3	0.83		34.8		73.54			1304		1755		0.256		423		1.23		0.12		3.96
T1	R4	0.82		35.9		77.49			1140		1667		0.316		312		0.97		0.08		9.53
T1	R5	0.83		35.3		68.12			851		1648		0.483
T1	R6	0.82		34.1		65.32			943		1298		0.273
T2	R1	0.83	0.81	38.1	36.0333	43.96	43.7467	-0.1	610	606.667	1715	1612.83	0.644	0.625333	242	299.5	0.31	0.535	0.03	0.045	3.94	4.47
T2	R2	0.82		33.8		50.55			928		1728		0.462		258		0.47		0.04		5.03
T2	R3	0.81		41.5		39.99			495		1376		0.64		288		0.47		0.04		4.37
T2	R4	0.79		35.4		39.95			483		1580		0.694		410		0.89		0.07		4.54
T2	R5	0.8		35.3		44.63			556		1696		0.672
T2	R6	0.81		32.1		43.4			568		1582		0.64
T3	R1	0.82	0.811667	34.6	40.5667	38.35	50.8083	-0.05	610	749.667	1515	1599.67	0.597	0.5375	315	339.25	0.67	0.745	0.08	0.07	5.6	5.285
T3	R2	0.8		43.3		51.42			605		1648		0.632		309		0.81		0.08		7.12
T3	R3	0.81		37.3		46.81			665		1636		0.593		294		0.51		0.04		4.78
T3	R4	0.81		42.4		49.98			397		1420		0.72		439		0.99		0.08		3.64
T3	R5	0.81		39.7		53.78			1163		1658		0.298
T3	R6	0.82		46.1		64.51			1058		1721		0.385
T4	R1	0.82	0.806667	35.1	35.9	60.59	66.195	-0.01	1228	767.333	1571	1560.67	0.218	0.506	374	421.5	1.11	1.33	0.15	0.155	5.21	4.78
T4	R2	0.82		38.3		66.03			544		1637		0.667		429		1.53		0.19		4.52
T4	R3	0.8		33.9		67.77			482		1616		0.701		418		0.92		0.08		3.37
T4	R4	0.79		38.3		69.49			1035		1616		0.359		465		1.76		0.2		6.02
T4	R5	0.78		32.1		60.97			612		1261		0.514
T4	R6	0.83		37.7		72.32			703		1663		0.577
T5	R1	0.82	0.816667	47.8	41.1	24.43	42.855	-0.01	573	552.833	1584	1865	0.638	0.697333	379	409	0.49	0.7275	0.05	0.0625	2.02	2.965
T5	R2	0.82		35.8		45.32			702		1798		0.609		386		0.85		0.08		4.36
T5	R3	0.81		39.2		45.66			419		1753		0.76		393		0.65		0.05		3.39
T5	R4	0.82		41.2		44.95			456		1728		0.736		478		0.92		0.07		2.09
T5	R5	0.82		44.1		43.62			604		2598		0.767
T5	R6	0.81		38.5		53.15			563		1729		0.674
T6	R1	0.82	0.808333	32.9	34.5333	49.92	43.4383	-0.01	588	600	1254	1669.67	0.531	0.6425	426	437.5	0.39	0.6975	0.04	0.0625	0.56	2.37
T6	R2	0.83		33.7		49.48			382		1498		0.744		525		0.5		0.04		-1.11
T6	R3	0.78		34.7		42.72			594		1693		0.649		358		0.71		0.06		5.08
T6	R4	0.81		36.3		34.24			586		1496		0.608		441		1.19		0.11		4.95
T6	R5	0.81		32.4		40.96			1063		2367		0.55
T6	R6	0.8		37.2		43.31			387		1710		0.773

### Sheet: Average
Treatments	SPAD	Weight (gm)	Water Potential	NO3 -	Mg 2+	K +	PS II Fluorescence	Fo'	Fm'	PhiPS2	Ci	E	gs	An
T1	34.9333	70.7717	-0.2	76.5	91.5	0.475	0.821667	893.5	1517.17	0.416333	357	1.45	0.1775	6.865
T2	36.0333	43.7467	-0.1	126	250.5	0.39	0.81	606.667	1612.83	0.625333	299.5	0.535	0.045	4.47
T3	40.5667	50.8083	-0.05	45	93	0.51	0.811667	749.667	1599.67	0.5375	339.25	0.745	0.07	5.285
T4	35.9	66.195	-0.01	130.5	87	0.505	0.806667	767.333	1560.67	0.506	421.5	1.33	0.155	4.78
T5	41.1	42.855	-0.01	49.5	234	0.445	0.816667	552.833	1865	0.697333	409	0.7275	0.0625	2.965
T6	34.5333	43.4383	-0.01	36	84	0.46	0.808333	600	1669.67	0.6425	437.5	0.6975	0.0625	2.37
